# Comparative transcriptomics reveals an extracellular worm argonaute as an ancestral regulator of LTR retrotransposons

**DOI:** 10.1101/2025.09.22.674508

**Authors:** Isaac Martínez-Ugalde, Kyriaki Neophytou, Yenetzi Villagrana-Pacheco, Adriana Orrego Durañona, Lewis Stevens, Xiaochen Du, Rowan Bancroft, Jessica L Hall, Amy B Pedersen, Mark Blaxter, Amy H Buck, Cei Abreu-Goodger

**Author notes:** Correspondence should be addressed to Cei Abreu-Goodger.

## Abstract

Safeguarding the genome from non-self elements is essential for reproduction, development, and ageing. One of the major threats to genome integrity is Transposable Elements (TEs), which can be post-transcriptionally silenced through small RNAs (sRNAs) and argonaute proteins. Recent work suggests TE-derived sRNAs may also act as virulence factors in host–pathogen interactions. During infection, the intestinal parasite *Heligmosomoides bakeri* secretes a single argonaute protein (exWAGO) and a wide variety of TE-derived sRNAs. Although exWAGO is highly expressed, conserved, and secreted by parasitic nematodes, its function and sRNA guide preference remain unclear. Using comparative transcriptomics of the sRNAs bound to exWAGO within parasites of rodents, livestock and humans, and its orthologs in *C. elegans*, we found that exWAGO is capable of loading sRNAs produced from all classes of TEs in addition to some protein-coding and non-coding transcripts. However, our results suggest that the ancestral endogenous function of exWAGO was likely linked to LTR retrotransposon regulation. To understand how this relates to potential extracellular functions of exWAGO we also examined the sRNAs bound to exWAGO secreted by *H. bakeri* in both vesicular and non-vesicular forms. Extracellular exWAGO preferentially loads sRNA guides derived from non-autonomous and fragmented LTRs, suggesting the existence of adaptable reservoirs of regulatory sRNAs with potential roles in cross-species RNA communication. Together, our results show that exWAGO is part of an evolutionarily conserved pathway for LTR retrotransposon regulation, while preferentially utilising degenerated elements as sources of secreted sRNAs.
