## Supplementary Tables for "Comparative transcriptomics reveals an extracellular worm argonaute as an ancestral regulator of LTR retrotransposons"

### Sheet: Supplementary Table S1
Supplementary Table S1. Comparison of predicted transposon proteins between WBP TE libraries and Cuated libraries.
Species	Uncurated DNA	Curated DNA	Uncurated LINE	Curated LINE	Uncurated LTR	Curated LTR
H. bakeri	34	77	44	530	51	604
N. brasiliensis	26	48	29	148	93	213
T. circumcincta	17	26	23	275	80	480
A. ceylanicum	19	19	48	228	190	259

### Sheet: Supplementary Table S2
Supplementary Table S2. Comparison of consensus completeness between uncurated and curated libraries using BM_RM2. The N Curated library and N Uncurated library columns indicate the number of models after removing those coming from the nematoda classification on Dfam 3.7. The number of perfect, good, present and missed models were calculated by comparing uncurated against curated libraries using …
Species	N Curated library	N Uncurated library	Perfect	Good	Present	Missed	Total Present	% present	% missing
H. bakeri	1541	1709	60	278	509	876	843	48.9263	51.0737
N. brasiliensis	881	1225	66	298	408	453	772	63.0204	36.9796
T. circumcincta	1278	1653	68	321	666	598	1055	63.8234	36.1766
A. ceylanicum	1307	1885	128	515	592	654	1231	65.1668	34.8332

### Sheet: Supplementary Table S3
Supplementary Table S3. Genomic span and copy number of annotated Unknown repeats using Uncurated and Curated libraries
Species	Uncurated library (Mb)	Uncurated library (Copies)	Genomic %	Curated library (Mb)	Curated library (Copies)	Genomic %
H. bakeri	222.4	510927	34.2	144.6	315342	22.2
N. brasiliensis	55.3	182916	21.4	40.3	132301	15.6
T. circumcincta	191.7	535165	33.4	153.1	372982	26.7
A. ceylanicum	84.5	262390	27	71.1	173372	22.7

### Sheet: Suplementary Table S4
Supplementary Table S4. Comparison of genomic regions annotated as ncRNA families expected to be unbound in exWAGO IP experiments. The N regions column indicates the total number of analysed genomic regions per ncRNA species in each of the IP and input (Adult total) contrasts.
IP	Feature	N regions	N IP enriched	N unbound	% in IP	% Unbound
A_ceylanicum	tRNA	142	62	80	43.662	56.338
PPW-1	tRNA	366	1	365	0.273224	99.7268
SAGO-1	tRNA	383	48	335	12.5326	87.4674
SAGO-2	tRNA	391	13	378	3.32481	96.6752
H_bakeri	tRNA	289	102	187	35.2941	64.7059
H_polygyrus	tRNA	237	55	182	23.2068	76.7932
N_brasiliensis	tRNA	421	276	145	65.5582	34.4418
T_circumcincta	tRNA	165	95	70	57.5758	42.4242
A_ceylanicum	miRNA	228	21	207	9.21053	90.7895
PPW-1	miRNA	157	9	148	5.73248	94.2675
SAGO-1	miRNA	153	4	149	2.61438	97.3856
SAGO-2	miRNA	152	3	149	1.97368	98.0263
H_bakeri	miRNA	126	49	77	38.8889	61.1111
H_polygyrus	miRNA	109	19	90	17.4312	82.5688
N_brasiliensis	miRNA	166	35	131	21.0843	78.9157
T_circumcincta	miRNA	92	13	79	14.1304	85.8696
A_ceylanicum	snRNA	45	10	35	22.2222	77.7778
PPW-1	snRNA	12	2	10	16.6667	83.3333
SAGO-1	snRNA	11	1	10	9.09091	90.9091
SAGO-2	snRNA	12	2	10	16.6667	83.3333
H_bakeri	snRNA	166	9	157	5.42169	94.5783
H_polygyrus	snRNA	55	1	54	1.81818	98.1818
N_brasiliensis	snRNA	80	1	79	1.25	98.75
T_circumcincta	snRNA	54	10	44	18.5185	81.4815
A_ceylanicum	snoRNA	15	2	13	13.3333	86.6667
PPW-1	snoRNA	114	3	111	2.63158	97.3684
SAGO-1	snoRNA	109	1	108	0.917431	99.0826
SAGO-2	snoRNA	114	1	113	0.877193	99.1228
H_bakeri	snoRNA	16	0	16	0	100
H_polygyrus	snoRNA	15	0	15	0	100
N_brasiliensis	snoRNA	29	4	25	13.7931	86.2069
T_circumcincta	snoRNA	5	1	4	20	80

### Sheet: Supplementary Table S5
Supplementary Table S5. Small RNA diversity in C. elegans AGOs and Strongylida exWAGO (by species). Values represent average CPM per genomic feature, either unstranded or in sense (_S) and antisense (_As).
AGO IP	DNA	DNA_As	DNA_S	exons_As	exons_S	intergenic	introns_As	introns_S	lincRNA_As	lincRNA_S	LINE_As	LINE_S	lncRNA_As	lncRNA_S	Low_complexity	LTR_As	LTR_S	miRNA_As	miRNA_S	other_As	PLE_As	PLE_S	RC_As	RC_S	rRNA_As	rRNA_S	Satellite	Simple_repeat	SINE	snoRNA_As	snoRNA_S	snRNA_As	snRNA_S	tRNA_As	tRNA_S	Unknown	yRNA_As	circRNA_S	other_S	yRNA_S	piRNA_As	piRNA_S	circRNA_As
alg1	0	53.9721	31.6171	824.881	467.171	239.705	66.5217	274.278	4.22024	52.4577	0	0	5.6762	0	0	9.77795	0	1290.91	9.91099e+06	4.76971	0	0	0	0	0	0	0	0	0	0	62.2121	0	0	0	109.593	32.345	0	106.235	112.627	198.757	0	0	0
alg2	0	49.2907	56.7279	771.552	455.157	300.303	95.7748	240.967	5.26201	102.053	0	2.14108	11.5818	0	0	12.5673	0	1234.87	9.62495e+06	23.2808	0	0	0	0	0	0	0	0	0	0	70.5101	0	0	0	85.6404	41.3574	0	142.914	135.019	149.178	4.53929	16.294	0
alg3	0	92.9622	2744.47	200134	12414.7	10408.8	589.193	1073.41	1104.83	49.3336	2.89169	0	110.101	166.82	8.24733	199.933	4.95637	8.4154	572335	857.496	0	0	1.33026	0	0	0	1.14881	38.5495	44.2712	28.1099	13.7522	3.03341	0	20.1992	0	561.209	3.83254	2466.08	2359.12	0	103.689	1046.43	2711.74
alg4	0	121.265	4130.81	420080	19610.4	22392.4	1154.92	2288.07	2263.26	85.0436	6.98308	0	252.475	460.974	16.9357	327.349	3.52191	10.7668	210030	1544.53	0	0	2.28269	0	0	0	1.534	65.8871	80.6842	40.0008	4.5683	41.062	0	38.8228	0	1713.94	8.12944	5243.2	4863.6	0	273.993	1039.53	6005.69
csr1	0	11434.8	8679.53	3.13633e+06	15127.1	18637.8	6468.43	2521.89	600.183	152.107	19.128	0	90.8057	1042.2	21.782	2112.36	3.6041	69.4394	323.322	3741.16	0	0	521.818	573.017	3141.13	571.377	75.017	110.265	23.9548	4571.37	73.2662	5827.47	0	958.41	220.466	681.319	196.625	7146.7	2089.25	0	71.266	891.24	64656.4
ergo1	0	217.39	88.962	62663	101679	33516.7	3312.42	846.712	11070.9	6700.47	652.2	101.038	379.122	0	0	17.5602	315.769	1093.62	777.685	17761.5	0	0	8.68982	0	144.921	91.6092	0	109.142	0	1701.11	14700.4	0	1112.1	167.997	0	653.063	15.6269	1609.84	17272.7	0	179.61	332.902	6300.46
hrde1	0	207519	59810.5	2.4176e+06	65238.4	437059	107667	64598.6	78782	1065.23	96775.3	4767.05	5785.7	33959.6	76.965	227844	5397.03	2008.14	1702.77	60686.1	0	0	2072.05	5720.02	734.252	48.7056	8746.86	1773.31	1451.63	6939.58	14.5151	1476.65	58.7475	357.336	35.2681	17254.2	419.032	19296.6	20462.9	0	667.778	6797.94	80025.8
nrde3	0	1908.14	5677.92	2.12078e+06	102242	450940	10702.5	8809.18	3.10183e+06	15.3012	1404.4	32.5466	75.7616	98756.9	19.4273	27201.9	0	2451.92	36220.5	177260	0	0	121.83	1677.39	768.173	19.928	18.9306	7036.96	0	14914.9	1.68921	185.131	18.0353	30.4805	763.441	24428.7	59.2439	1551.52	58503.4	0	28.7823	23453.6	42419.9
ppw1	0	221385	60878.2	2.73689e+06	81616	482802	99551.5	58364.9	354443	902.415	111664	4133.95	7216.4	42779	28.5372	250118	6501.7	1631.03	11549.9	90430	0	0	2554.11	7943.5	1337.68	215.813	9242.4	2431.93	1975.32	7838.31	23.7617	3060.72	69.4429	508.572	20.3719	20502.7	593.045	19585.7	26081.3	0	716.266	8555.82	80428.1
ppw2	0	305869	65056.9	2.40919e+06	97080.1	577494	151568	86363.4	109892	1013.28	221637	6054.94	11942	41165.9	45.845	336013	5685.66	1746.1	2256.75	76727.1	0	0	1918.32	13619.2	1191.52	962.953	9344.56	3225.25	3630.85	11895.8	96.0886	1286.34	82.7912	1454.94	140.983	17168.8	491.873	31539.6	29750.7	0	727.348	42735.4	92475.5
prg1	0	548.304	584.222	1602.46	5700.34	96264	10793.7	7218.63	15.2602	0	12.4765	2592.13	0	0	56.5871	124.576	592.058	0	7107.62	75.468	0	0	75.9805	36.0498	0	0	334.736	95.0179	0	0	356.198	0	88.6932	2.76618	0	1032.63	0	310.39	3313.59	16.5746	3426.75	2.32468e+06	858.833
rde1	0	1368.55	1091.93	124925	26734.2	3950.02	4051.17	1598.36	148.839	389.16	0	0	201.343	38.5279	0	13.9796	2.30911	21695.8	495012	1620.07	0	0	0	0	319.346	39.7484	232.42	0	4.60724	3282.95	17380.5	0	956.954	171.077	11.0835	373.662	0	792.7	5233.91	3.26477	30.1014	74.3308	221.865
sago1	0	1614.36	2426.84	1.04922e+06	62606.4	230694	6342.53	3570.58	1.30461e+06	19.7047	405.932	15.2328	45.6419	78167.4	0	8215.92	0	1126.07	9325.55	80491.3	0	0	135.774	325.439	1901.09	30.729	18.497	6149.69	0	10302.9	2.05104	251.981	12.614	59.2708	985.103	7967.25	69.4738	656.973	21709.1	0	34.1712	18282.2	11903.6
sago2	0	334.803	469.425	775106	15694.8	88768.1	2705.25	1270.51	154530	0	73.4003	1.63147	106.94	161.186	0	545.426	0	53.2689	18094.4	63333	0	0	11.1473	0	930.714	79.5065	0	171.313	9.65526	1624.98	19.3349	2711.71	26.657	52.3476	317.599	1121.93	661.828	104.831	8873.23	0	51.7146	8294.33	2722.92
vsra1	0	794.127	1123.74	533856	32236.7	65325.3	3191.15	2605.55	559592	33.0016	145.729	0	0	16485.7	20.5511	2625.7	0	304.888	5541.5	23648.7	0	0	105.077	90.0737	3883.82	208.598	891.35	958.3	0	13948.8	23.1428	435.594	344.274	148.946	681.672	11135.4	267.866	720.126	7375.32	0	18.102	4799.25	12946.7
wago1	0	388839	122795	4.38793e+06	144728	818649	198474	118712	134903	2332.9	150326	8892.74	9254.94	48942	217.348	450804	14887.4	2323.73	5357.39	116403	0	0	4385.1	12383.5	4591.12	770.266	18739.9	8737.71	3618.3	11489	2267.29	3678.5	178.785	3048.39	176.928	35161	712.725	35059.1	50261.5	0	1717.8	33551.9	144679
wago10	0	3.14304	69.2613	23493.6	153.552	1618.81	3802.51	1599.6	528.281	0	0	0	0	5.07439	0	56.536	0	126.553	189938	216.397	0	0	0	0	740.385	21.6712	0	99.5447	0	5095.08	41539.3	0	2060.39	8.40674	31.4389	796.612	6.56641	112.349	1503.19	0	0	328.298	145.406
wago4	0	83812.2	25127.5	4.61319e+06	30714.1	136878	33050.2	19916.7	25549.3	479.192	27459.4	1522.58	3288.37	11803	96.016	77348.5	1807.7	476.305	1199.6	21852.9	0	0	996.284	2363.94	1589.61	117.665	3352.84	926.575	823.241	7333.72	266.449	3059.23	0	639.89	8.82949	5558.25	310.342	20330.5	11054.2	0	355.638	102837	116716
A. ceylanicum	15534.3	137175	29978.8	436755	23966.3	1.05375e+06	160382	146179	2238.49	1013.38	471899	130097	13.9216	3.97071	1412.55	537026	64034.9	1383.02	1436.6	978.732	13332.8	2652.44	7290.61	1520.4	7145.75	233.747	9191.01	4353.9	3865.11	571.009	19.2419	291.783	0.814029	1072.45	863.708	648675	0.981215	0	0	0	0	0	0
H. bakeri	6431.51	645327	87254.8	426485	29932.5	1.03566e+06	569285	536303	236804	171080	943878	670894	100721	38910.7	3504.98	3.00241e+06	217782	108.264	3432.81	2052.74	11664.2	4551.99	18067.4	29716.9	84803.3	161.739	37356.8	7390.01	5045.53	26.3606	0	2832.07	0	811.541	1349.19	762086	264.347	0	0	9.81146	58.7046	0	0
H. polygyrus	3342.08	313522	22536.1	109990	8688.5	541210	128403	202105	2084.46	10242.5	295020	285084	4340.12	1002.75	3638.48	1.23147e+06	152273	21.6008	763.777	1831.85	7559.06	1674.2	8736.72	19144.7	17556.7	47.3518	39515.7	5100.87	1829.69	18.8216	0	965.621	0	331.921	728.929	364352	40.7044	0	0	0	88.6437	2.4045	0
N. brasiliensis	18372.7	574375	125532	672667	87373.9	1.83869e+06	477141	682034	1421.17	713.606	689778	231828	113.827	263.198	2539.6	1.24665e+06	154400	497.924	1721.95	1743.44	17407.2	11868.5	20389.4	3753.78	12785.2	8.18946	24474.4	13126.3	14266.5	209.268	54.0387	3380.85	19.014	1017.24	3528.97	428125	16.5482	0	10.1479	4.55576	110.148	187.402	0
T. circumcincta	5598.57	108002	28859.3	116591	6556.59	392001	172517	142891	3.118	8.57289	260425	49295.6	2.4754	0	144.202	827428	39098.3	24.6305	823.335	1182.5	201.096	94.4305	9836.99	111.996	2547.43	21236.6	2332.97	1666.25	2562	18.5795	0.687682	284.557	0	843.312	565.398	136591	1.36172	0	1.98296	0	0	0	0

### Sheet: Supplementary Table S6
Supplementary Table S6. Estimated coefficients per species after fitting generalized linear mixed-effect model for antisense LTR-derived exWAGO guide expression at the adult stage.
	Estimate	Std. Error	z value	Pr(>|z|)	species
(Intercept)	1.11	0.727	1.526	0.127	ancylostoma_ceylanicum
LTR_type2Autonomous	0.36	0.331	1.086	0.277	ancylostoma_ceylanicum
LTR_type2soloLTR	0.513	0.147	3.493	0	ancylostoma_ceylanicum
consHC	-0.273	0.764	-0.357	0.721	ancylostoma_ceylanicum
consC	-0.902	0.745	-1.211	0.226	ancylostoma_ceylanicum
consOther	-0.798	0.76	-1.05	0.294	ancylostoma_ceylanicum
div	-0.012	0.004	-3.058	0.002	ancylostoma_ceylanicum
(Intercept)	-0.29	0.209	-1.387	0.166	heligmosomoides_bakeri
LTR_type2Autonomous	-0.42	0.089	-4.7	0	heligmosomoides_bakeri
LTR_type2soloLTR	0.577	0.062	9.353	0	heligmosomoides_bakeri
consHC	0.77	0.246	3.135	0.002	heligmosomoides_bakeri
consC	0.255	0.234	1.09	0.276	heligmosomoides_bakeri
consOther	0.255	0.281	0.907	0.364	heligmosomoides_bakeri
div	-0.009	0.002	-4.581	0	heligmosomoides_bakeri
(Intercept)	-0.653	0.28	-2.333	0.02	heligmosomoides_polygyrus
LTR_type2Autonomous	-0.394	0.109	-3.604	0	heligmosomoides_polygyrus
LTR_type2soloLTR	0.577	0.078	7.432	0	heligmosomoides_polygyrus
consHC	0.811	0.328	2.471	0.013	heligmosomoides_polygyrus
consC	0.57	0.305	1.871	0.061	heligmosomoides_polygyrus
consOther	0.51	0.348	1.467	0.142	heligmosomoides_polygyrus
div	0	0.003	0.088	0.93	heligmosomoides_polygyrus
(Intercept)	0.122	0.363	0.336	0.737	nippostrongylus_brasiliensis
LTR_type2Autonomous	-0.178	0.146	-1.215	0.224	nippostrongylus_brasiliensis
LTR_type2soloLTR	0.499	0.121	4.128	0	nippostrongylus_brasiliensis
consHC	0.084	0.409	0.206	0.836	nippostrongylus_brasiliensis
consC	-0.139	0.393	-0.353	0.724	nippostrongylus_brasiliensis
consOther	-0.017	0.43	-0.039	0.969	nippostrongylus_brasiliensis
div	0.004	0.003	1.097	0.273	nippostrongylus_brasiliensis
(Intercept)	-0.338	0.341	-0.991	0.322	teladorsagia_circumcincta
LTR_type2Autonomous	0.069	0.104	0.663	0.507	teladorsagia_circumcincta
LTR_type2soloLTR	-0.249	0.066	-3.762	0	teladorsagia_circumcincta
consHC	0.536	0.357	1.5	0.134	teladorsagia_circumcincta
consC	0.225	0.363	0.619	0.536	teladorsagia_circumcincta
consOther	0.121	0.387	0.312	0.755	teladorsagia_circumcincta
div	-0.003	0.002	-1.263	0.206	teladorsagia_circumcincta
Formula: log2RPKM_centered ~ LTR_type2 + cons + div + (1 | family)

### Sheet: Supplementary Table S7
Supplementary Table S7. Summary table from binomial GLM for vesicular enriched LTR-derived sRNAs. Call shows the formula of the fitted model. Coefficients indicate the estimated value for each variable included in the model.
Call:
glm(formula = dt ~ sim_LTR + cons + length_centred, family = "binomial",
data = tab_cpm)
Coefficients:
Estimate Std. Error z value Pr(>|z|)
(Intercept) -1.54972 0.05473 -28.316 < 2e-16 ***
sim_LTRLTR 0.66127 0.07339 9.011 < 2e-16 ***
sim_LTRsoloLTR 0.80729 0.08425 9.582 < 2e-16 ***
consLC 0.34832 0.09560 3.643 0.000269 ***
consC -0.43333 0.06408 -6.762 1.36e-11 ***
consOther 0.66915 0.07828 8.548 < 2e-16 ***
length_centred -0.01369 0.07073 -0.194 0.846470
---
Signif. codes: 0 ‘***’ 0.001 ‘**’ 0.01 ‘*’ 0.05 ‘.’ 0.1 ‘ ’ 1
(Dispersion parameter for binomial family taken to be 1)
Null deviance: 9023.8 on 8618 degrees of freedom
Residual deviance: 8632.6 on 8612 degrees of freedom
AIC: 8646.6
Number of Fisher Scoring iterations: 4

### Sheet: Supplementary Table S8
Supplementary Table S8. Summary table from binomial GLM for non-vesicular enriched LTR-derived sRNAs. Call shows the formula of the fitted model. Coefficients indicate the estimated value for each variable included in the model.
Call:
glm(formula = dt ~ sim_LTR + cons + length_centred, family = "binomial",
data = tab_cpm)
Coefficients:
Estimate Std. Error z value Pr(>|z|)
(Intercept) -0.55384 0.05487 -10.093 < 2e-16 ***
sim_LTRLTR 0.42971 0.07167 5.996 2.02e-09 ***
sim_LTRsoloLTR -0.01542 0.09228 -0.167 0.867
consLC 0.05620 0.10088 0.557 0.577
consC 0.51902 0.06096 8.515 < 2e-16 ***
consOther 1.51778 0.08218 18.469 < 2e-16 ***
length_centred 0.62066 0.06358 9.762 < 2e-16 ***
---
Signif. codes: 0 ‘***’ 0.001 ‘**’ 0.01 ‘*’ 0.05 ‘.’ 0.1 ‘ ’ 1
(Dispersion parameter for binomial family taken to be 1)
Null deviance: 9056.6 on 6532 degrees of freedom
Residual deviance: 8569.0 on 6526 degrees of freedom
AIC: 8583
Number of Fisher Scoring iterations: 4

### Sheet: Supplementary Table S9
Supplementary Table S9. ERGO-1 conservation in clade V nematodes. Results of HMMER for remote homology identification of ERGO-1, using C. elegans, C. birggsae, C. nigoni, C. remanei, C. tropicalis, M. belari, O. tipulae and P. pacificus as references for hidden Markov model construction.
Species	ERGO-1 hit	Best match	E-value	Full seq score	Domain score	Included in HMM
Ancylostoma caninum	NO	ANCCAN_06227	3.1e-117	393.5	293.4	NO
Ancylostoma ceylanicum	NO	Acey_s0566.g27.t4	9.7e-132	442.6	438.2	NO
Angiostrongylus cantonensis	NO	Angca_003890	1e-146	489.6	309.9	NO
Angiostrongylus costaricensis	NO	ACOC_0000473301-mRNA-1	4.1e-149	497.9	315.3	NO
Angiostrongylus vasorum	NO	AngVas-scaffold_86-13.8-mRNA-1	4e-132	441.7	436.9	NO
Caenorhabditis briggsae	YES	CBG00904	0	1208.1	1207.8	YES
Caenorhabditis elegans	YES	R09A1.1a	0	1217.2	1216.9	YES
Caenorhabditis monodelphis	NO	CMONO.g8878.t2	2.1e-161	539.1	538.4	NO
Caenorhabditis nigoni	YES	Cnig_chr_II.g4144.1	0	1246.2	1245.9	YES
Caenorhabditis remanei	YES	GCK72_022489.t1	0	1279.9	1279.9	YES
Caenorhabditis tropicalis	YES	Csp11.Scaffold629.g14181.t1	0	1214.3	1214.1	YES
Dictyocaulus viviparus	NO	DICVIV_03149	7.6e-153	510.2	315.8	NO
Haemonchus contortus	NO	HCON_00012640-00003	1.8e-152	509.6	315.7	NO
Haemonchus placei	NO	HPLM_0001512001-mRNA-1	2.2e-91	307.5	153.4	NO
Heligmosomoides bakeri	NO	nxHelBake1.g12762.t1	5.9e-152	508.3	315.6	NO
Heligmosomoides polygyrus	NO	ngHelPoly1.g19411.t1	5e-152	508.3	315.6	NO
Heterorhabditis bacteriophora	NO	Hba_17351	1.2e-29	103	53.1	NO
Heterorhabditis indica	NO	g8516.t1	5.3e-132	441.4	436.5	NO
Mesorhabditis belari	YES	mbelari.g22381.t1	0	1113.1	755.4	YES
Micoletzkya japonica	YES	MIJAPON000015029.t1	0	1275.9	1275.7	NO
Necator americanus	NO	XP_064034995.1	2.7e-152	510.1	316	NO
Oesophagostomum dentatum	NO	OESDEN_00932	3.2e-123	413.1	268.4	NO
Oscheius tipulae	YES	Oti_6859_t	0	1209	1208.9	YES
Pristionchus exspectatus	YES	PREXSPEC000007993	0	1445.5	1445.3	NO
Pristionchus pacificus	YES	WBGene00101214	0	1426.1	1426	YES
Teladorsagia circumcincta	NO	TCIR_00019580-00001	2.4e-152	510	315.6	NO
